# The origins and adaptive consequences of polyploidy in a dominant prairie grass

**DOI:** 10.1101/2025.11.25.690567

**Authors:** Alyssa R. Phillips, Taylor AuBuchon-Elder, Kerrie Barry, Michelle Stitzer, Edward S. Buckler, Robert Bukowski, Brenda Cameron, Elli Cryan, Elisabeth Forrestel, Paul P. Grabowski, Jane Grimwood, Jerry Jenkins, Shengqiang Shu, Anna M. Lipzen, John T. Lovell, Patrick Minx, Julianna Porter, Daniel Runcie, Jeremy Schmutz, Britney Solomon, Jessica Stephens, Qi Sun, Melissa Williams, Yuko Yoshinaga, Sherry Flint-Garcia, M. Cinta Romay, Elizabeth A. Kellogg, Jeffrey Ross-Ibarra

## Abstract

Polyploidy is ubiquitous across North American prairies, which provide essential ecosystem services and rich soil for agriculture. Yet the mechanism driving polyploid abundance is unclear. Multiple hypotheses have been proposed including polyploid abundance is proportional to the opportunity for whole genome duplication (WGD), and WGD alters phenotypes that may increase fitness. We tested these two hypotheses together in the mixed-ploidy species *Andropogon gerardi*, a dominant grass species in endangered North American tallgrass prairies. Leveraging a novel, phased allopolyploid reference genome, we found the *A. gerardi* hexaploid arose after the C_4_ grassland expansion in the early Pleistocene, when glacial cycles likely increased secondary contact between the diploid progenitors. We sequenced *A. gerardi* from 25 populations and examined cytotype performance and morphology in a controlled environment to investigate the consequences of the contemporary mixed-ploidy populations. We found the 9*x A. gerardi* cytotype is a neopolyploid and a result of recurrent WGD events. Further, we demonstrate the 9*x* neopolyploids have greater growth and a decreased stomatal pore index, which is adaptive in xeric climates where the 9*x* cytotype is most common. Together, our results support both hypotheses for polyploid abundance in North America: WGD is a product of opportunity and can have immediate fitness consequences. Although the changes to fitness may provide an advantage to 9*x A. gerardi*, the establishment of 9*x* may lower overall population fitness due to the lower reproductive viability of 9*x* individuals.

**Significance statement:** Polyploid species are abundant in North American prairies and make up many of the dominant species in the ecosystem. This prominence could be a result of whole genome duplication conferring an advantage that increases the frequency of polyploids or could simply indicate that the opportunity for whole genome duplication is higher in this ecosystem, or both. Through examining three polyploidization events in *A. gerardi*, the dominant species in endangered tallgrass North American prairies, we found whole genome duplication is both surprisingly common and confers traits that are beneficial in some environments.
