## Supplementary material for "The origins and adaptive consequences of polyploidy in a dominant prairie grass": Dataset 02

### Sheet: Sheet1
RUN_ID	Genotype ID	Replicate	Standard	Target Plant CV	Target Plant Mean FL2-A	Corn (or ANVIR) CV	Corn (or ANVIR) Mean FL2-A	Genome size (pg/2C)	Genome size (1C Gb)	Genome size (pg)	Average Genome Size for plant (pg; or one-sample GS)	Stdev
ANGE-12MI-1-3	12mi_1	1	B73	2.93	486367	2.75	394863	6.35575	3.17788	3107.96	3107.96	NA
ANGE_12MI-11-01	12mi_11	1	B73	1.97	497924	2.21	396777	6.4754	3.2377	3166.47	3171.55	4.56142
ANGE_12MI-11-02	12mi_11	2	B73	2.26	504803	2.49	401445	6.48853	3.24427	3172.89
ANGE_12MI-11-03	12mi_11	3	B73	2.01	503262	2.29	399917	6.49344	3.24672	3175.29
ANGE-12MI-4-1	12mi_4	1	B73	2.49	532628	3.42	442969	6.2044	3.1022	3033.95	3057	31.7387		0.831668	1.2024	7.21442
ANGE-12MI-4-2	12mi_4	2	B73	2.63	517594	2.69	422220	6.32557	3.16278	3093.2
ANGE-12MI-4-3	12mi_4	3	B73	3.25	514968	4.19	426888	6.22466	3.11233	3043.86
ANGE_12MI-5-01	12mi_5	1	B73	2.9	537460	3.18	441322	6.28407	3.14203	3072.91	3061.69	10.074
ANGE_12MI-5-02	12mi_5	2	B73	2.55	530554	2.92	437667	6.25511	3.12756	3058.75
ANGE_12MI-5-03	12mi_5	3	B73	2.57	533250	2.65	440660	6.2442	3.1221	3053.41
ANGE-12MI-6-1	12mi_6	1	B73	2.53	497051	2.7	404195	6.3454	3.1727	3102.9	3111.04	11.5124
ANGE-12MI-6-2	12mi_6	2	B73	2.41	480301	2.46	388536	6.3787	3.18935	3119.18
ANGE-12MI-6-3	12mi_6	3	B73	2.98	511793	3.56	428087	6.16896	3.08448	3016.62
ANGE-12MI-8-1	12mi_8	1	B73	2.7	514316	2.65	417544	6.35591	3.17795	3108.04	3082.79	35.7066
ANGE-12MI-8-2	12mi_8	2	B73	2.34	502830	2.96	414961	6.25264	3.12632	3057.54
ANGE-12MI-8-3	12mi_8	3	B73	2.61	499019	2.36	410965	6.26559	3.13279	3063.87
ANGE-12MI-9-1	12mi_9	1	B73	2.62	531105	3.02	434859	6.30204	3.15102	3081.7	3189.77	111.362
ANGE-12MI-9-2	12mi_9	2	B73	3.45	441097	4.92	336847	6.75696	3.37848	3304.15
ANGE-12MI-9-3	12mi_9	3	B73	2.73	531120	3.54	420971	6.51014	3.25507	3183.46
ANGE-BBS-TX-3-1	Afton_TX_3	1	B73	1.83	551361	2.29	438965	6.48121	3.24061	3169.31	3171.3	8.90986
ANGE-BBS-TX-3-2	Afton_TX_3	2	B73	1.71	547246	1.98	436483	6.46942	3.23471	3163.55
ANGE-BBS-TX-3-3	Afton_TX_3	3	B73	1.97	546792	1.87	433723	6.50518	3.25259	3181.03
ANGE_AUB_121_1-01	AUB_121_1	1	B73	2.25	498014	2.55	409615	6.27358	3.13679	3067.78	3084.92	15.9609
ANGE_AUB_121_1-02	AUB_121_1	2	B73	2.49	487031	2.38	396500	6.33816	3.16908	3099.36
ANGE_AUB_121_1-03	AUB_121_1	3	B73	2.57	482316	2.8	394156	6.31413	3.15706	3087.61
ANGE_AUB_121_2-01	AUB_121_2	1	B73	2.68	466859	3.16	382570	6.29686	3.14843	3079.17	3085.76	8.38453
ANGE_AUB_121_2-02	AUB_121_2	2	B73	2.52	468736	2.59	382119	6.32965	3.16482	3095.2
ANGE_AUB_121_2-03	AUB_121_2	3	B73	2.31	474135	2.52	388060	6.30454	3.15227	3082.92
ANGE-004-1.1	AUB_4_1	1	B73	2.16	827940	2.27	455727	9.3744	4.6872	4584.08	4588.49	12.4081
ANGE-004-1.2	AUB_4_1	2	B73	1.92	826159	2.21	455262	9.3638	4.6819	4578.9
ANGE-004-1.3	AUB_4_1	3	B73	1.81	824887	2.07	452229	9.41208	4.70604	4602.51
ANGE-004-2.1	AUB_4_2	1	B73	1.79	797437	1.63	435678	9.44453	4.72227	4618.38	4604.34	33.1597
ANGE-004-2.2	AUB_4_2	2	B73	1.83	789725	3.59	430551	9.46456	4.73228	4628.17
ANGE-004-2.3	AUB_4_2	3	B73	1.62	775515	2	428517	9.33838	4.66919	4566.47
ANGE-004-3.1	AUB_4_3	1	B73	0.84	728629	2.15	410874	9.15056	4.57528	4474.62	4467.8	8.2066
ANGE-004-3.2	AUB_4_3	2	B73	1.47	727058	2.68	410405	9.14127	4.57063	4470.08
ANGE-004-3.3	AUB_4_3	3	B73	1.48	726957	1.52	411396	9.11798	4.55899	4458.69
ANGE-AUB79-1-1	AUB_79_1	1	B73	2.56	502002	2.41	415336	6.23671	3.11836	3049.75	3050.08	8.77468
ANGE-AUB79-1-2	AUB_79_1	2	B73	2.37	495501	2.54	411074	6.21977	3.10989	3041.47
ANGE-AUB79-1-3	AUB_79_1	3	B73	2.08	507452	2.73	418575	6.25564	3.12782	3059.01
ANGE-AUB-79-3-B73-1	AUB_79_3	1	B73	2.25	429757	2.58	355057	6.2456	3.1228	3054.1	3059.32	9.2176
ANGE-AUB-79-3-B73-2	AUB_79_3	2	B73	2.09	419731	2.6	344981	6.27805	3.13902	3069.97
ANGE-AUB-79-3-B73-3	AUB_79_3	3	B73	2.48	422335	2.45	348948	6.2452	3.1226	3053.9
ANGE-AUB79-5-1	AUB_79_5	1	B73	2.46	458819	3	373457	6.33943	3.16972	3099.98	3086.57	11.2268
ANGE-AUB-79-5-B73-1	AUB_79_5	2	B73	2.35	421984	2.46	345648	6.29959	3.14979	3080.5
ANGE-AUB-79-5-B73-2	AUB_79_5	3	B73	2.47	412132	3.2	338214	6.28774	3.14387	3074.7
ANGE-AUB-79-5-B73-3	AUB_79_5	4	B73	2.26	410380	2.65	334989	6.32128	3.16064	3091.11
ANGE-AUB-94-1-B73-1	AUB_94_1	1	B73	2.36	438355	2.55	359380	6.29393	3.14696	3077.73	3077.3	0.578587
ANGE-AUB-94-1-B73-2	AUB_94_1	2	B73	2.29	441333	2.46	361844	6.29353	3.14677	3077.54
ANGE-AUB-94-1-B73-3	AUB_94_1	3	B73	2.37	447606	2.37	367094	6.29171	3.14585	3076.65
ANGE-AUB-94-2-B73-1	AUB_94_2	1	B73	2.11	451188	2.57	369357	6.30319	3.1516	3082.26	3081.23	9.36517
ANGE-AUB-94-2-B73-2	AUB_94_2	2	B73	2.55	450163	2.56	369821	6.28098	3.14049	3071.4
ANGE-AUB-94-2-B73-3	AUB_94_2	3	B73	2.36	460091	2.45	375697	6.31911	3.15956	3090.04
ANGE_AUB_94-3-1	AUB_94_3	1	B73	5.86	466373	6.5	358230	6.71772	3.35886	3284.96	3241.71	61.1628
ANGE_AUB_94-3-2	AUB_94_3	2	B73	4.1	484432	4.81	382163	6.54083	3.27042	3198.47
ANGE-AUB-94-5-B73-1	AUB_94_5	1	B73	2.34	443577	2.52	363811	6.29133	3.14567	3076.46	3066.87	18.6708
ANGE-AUB-94-5-B73-2	AUB_94_5	2	B73	2.29	441308	2.59	361675	6.29612	3.14806	3078.8
ANGE-AUB-94-5-B73-3	AUB_94_5	3	B73	2.21	437770	3.17	362715	6.22773	3.11386	3045.36
AndGer-AUB-94-6_B73-1	AUB_94_6	1	B73	2.22	428174	2.45	349835	6.31548	3.15774	3088.27	3078.13	8.80957
AndGer-AUB-94-6_B73-2	AUB_94_6	2	B73	2.12	438061	2.7	359774	6.28282	3.14141	3072.3
AndGer-AUB-94-6_B73-3	AUB_94_6	3	B73	2.2	438140	2.53	359659	6.28596	3.14298	3073.83
ANGE-AUB-94-8-B73-1	AUB_94_8	1	B73	2.21	430646	2.43	353333	6.28906	3.14453	3075.35	3080.97	7.1737
ANGE-AUB-94-8-B73-2	AUB_94_8	2	B73	2.06	434675	2.72	355058	6.31707	3.15853	3089.05
ANGE-AUB-94-8-B73-3	AUB_94_8	3	B73	2.23	429503	3.51	352034	6.2955	3.14775	3078.5
ANGE-AUB-94-9-B73-1	AUB_94_9	1	B73	2.53	428465	2.71	348334	6.34701	3.1735	3103.69	3112.3	11.4184
ANGE-AUB-94-9-B73-2	AUB_94_9	2	B73	2.18	432777	2.9	351356	6.35574	3.17787	3107.96
ANGE-AUB-94-9-B73-3	AUB_94_9	3	B73	2.06	431307	2.66	348225	6.3911	3.19555	3125.25
ANGE_BB-2-01	BB_2	1	B73	2.26	516595	2.54	429016	6.21336	3.10668	3038.33	3038	19.26
ANGE_BB-2-02	BB_2	2	B73	2.2	518141	2.57	427659	6.25172	3.12586	3057.09
ANGE_BB-2-03	BB_2	3	B73	2.46	523664	2.88	437733	6.17296	3.08648	3018.58
ANGE-BB-5-1	BB_5	1	B73	2.64	464805	3.18	368094	6.51571	3.25786	3186.18	3190.42	11.4929
ANGE-BB-5-2	BB_5	2	B73	2.57	463495	2.63	367581	6.50642	3.25321	3181.64
ANGE-BB-5-3	BB_5	3	B73	2.76	465468	2.95	366635	6.55097	3.27548	3203.42
ANGE_L_BB-7-01	BB_7	1	B73	3.05	550333	2.84	448506	6.3315	3.16575	3096.1	3084.98	12.8114
ANGE_L_BB-7-02	BB_7	2	B73	2.39	545406	2.66	448129	6.28011	3.14005	3070.97
ANGE_L_BB-7-03	BB_7	3	B73	2.41	530758	3.04	433707	6.31465	3.15733	3087.86
ANGE CAM 1318-B73-1	CAM_1318	1	B73	2.29	709104	2.58	382366	9.5693	4.78465	4679.39	4690.2	9.36512
ANGE CAM 1318-B73-2	CAM_1318	2	B73	2.26	716557	2.87	385076	9.60183	4.80092	4695.3
ANGE CAM 1318-B73-3	CAM_1318	3	B73	2.28	731817	2.74	393225	9.60308	4.80154	4695.91
ANGE CAM 1319-B73-1	CAM_1319	1	B73	2.46	778932	3.34	424707	9.46368	4.73184	4627.74	4638.82	9.6548
ANGE CAM 1319-B73-2	CAM_1319	2	B73	2.39	770930	2.89	418933	9.49556	4.74778	4643.33
ANGE CAM 1319-B73-3	CAM_1319	3	B73	2.27	779404	3.06	423349	9.49979	4.7499	4645.4
ANGE_CAM_1325-01	CAM_1325	1	B73	2.44	528706	2.85	432866	6.30247	3.15123	3081.91	3088.35	9.11014
ANGE_CAM_1325-02	CAM_1325	2	B73	2.51	520489	2.3	424365	6.32881	3.16441	3094.79
ANGE CAM 1332-B73-1	CAM_1332	1	B73	2.32	739440	2.5	400594	9.52465	4.76232	4657.55	4677.67	27.6156
ANGE CAM 1332-B73-2	CAM_1332	2	B73	2.4	723281	2.73	391105	9.54253	4.77127	4666.3
ANGE CAM 1332-B73-3	CAM_1332	3	B73	2.64	714927	3.12	383070	9.63017	4.81508	4709.15
AndGer-CAM-1335-B73-2	CAM_1335	1	B73	2.56	450514	2.64	367906	6.3186	3.1593	3089.8	3064.33	56.8883
AndGer-CAM-1335-B73-3	CAM_1335	2	B73	2.59	447616	3.03	363863	6.34772	3.17386	3104.03
AndGer-CAM-1335-B73-1	CAM_1335	3	B73	2.73	489179	2.62	411555	6.13324	3.06662	2999.16
ANGE CAM 1338-B73-1	CAM_1338	1	B73	2.36	520326	3.32	421372	6.37176	3.18588	3115.79	3114.04	23.9201
ANGE CAM 1338-B73-2	CAM_1338	2	B73	2.22	516404	2.95	421783	6.31758	3.15879	3089.3
ANGE CAM 1338-B73-3	CAM_1338	3	B73	2.42	554494	3.48	446001	6.41522	3.20761	3137.04
ANGE_CAM_1339-01	CAM_1339	1	B73	2.52	527926	2.72	434151	6.27454	3.13727	3068.25	3066.12	3.69513
ANGE_CAM_1339-02	CAM_1339	2	B73	2.17	518742	2.6	426598	6.27455	3.13727	3068.25
ANGE_CAM_1339-03	CAM_1339	3	B73	2.21	516455	2.2	425605	6.26146	3.13073	3061.85
ANGE_CAM_1340-01	CAM_1340	1	B73	2.66	766755	2.57	422303	9.36877	4.68439	4581.33	4594.24	11.8601
ANGE_CAM_1340-02	CAM_1340	2	B73	2.37	765966	2.53	419732	9.41646	4.70823	4604.65
ANGE_CAM_1340-03	CAM_1340	3	B73	2.18	749719	2.63	411536	9.40028	4.70014	4596.74
ANGE CAM 1341-B73-1	CAM_1341	1	B73	2.51	534569	3.04	438426	6.29154	3.14577	3076.56	3093.6	17.4553
ANGE CAM 1341-B73-2	CAM_1341	2	B73	2.42	539802	2.87	440395	6.32473	3.16237	3092.79
ANGE CAM 1341-B73-3	CAM_1341	3	B73	2.39	561819	3.09	455609	6.36288	3.18144	3111.45
ANGE CAM 1343-B73-1	CAM_1343	1	B73	2.72	517860	2.78	418461	6.38568	3.19284	3122.6	3115.6	7.88095
ANGE CAM 1343-B73-2	CAM_1343	2	B73	2.72	513265	2.95	416821	6.35392	3.17696	3107.07
ANGE CAM 1343-B73-3	CAM_1343	3	B73	2.06	534533	2.55	432688	6.37454	3.18727	3117.15
ANGE CAM 1345-B73-1	CAM_1345	1	B73	2.44	525099	2.89	423454	6.39859	3.19929	3128.91	3135.48	5.85938
ANGE CAM 1345-B73-2	CAM_1345	2	B73	2.63	527805	2.92	424493	6.41583	3.20792	3137.34
ANGE CAM 1345-B73-3	CAM_1345	3	B73	2.53	521650	3.07	419164	6.42162	3.21081	3140.17
ANGE CAM 1346b-B73-1	CAM_1346	1	B73	2.4	509081	3.11	409378	6.4167	3.20835	3137.77	3134.52	2.90394
ANGE CAM 1346b-B73-2	CAM_1346	2	B73	2.7	506240	3.03	407822	6.40525	3.20262	3132.17
ANGE CAM 1346b-B73-3	CAM_1346	3	B73	2.97	511652	2.73	411987	6.40826	3.20413	3133.64
ANGE CAM 1347-B73-1	CAM_1347	1	B73	2.7	535400	3.1	437781	6.31061	3.15531	3085.89	3101.66	14.5998
ANGE CAM 1347-B73-2	CAM_1347	2	B73	2.29	533939	3.01	432547	6.36955	3.18477	3114.71
ANGE CAM 1347-B73-3	CAM_1347	3	B73	2.27	541367	2.72	440025	6.3484	3.1742	3104.37
ANGE CAM 1348-B73-1	CAM_1348	1	B73	1.72	581965	2.72	465285	6.45397	3.22699	3155.99	3127.65	28.9341
ANGE CAM 1348-B73-2	CAM_1348	2	B73	2.08	559866	2.85	451509	6.39834	3.19917	3128.79
ANGE CAM 1348-B73-3	CAM_1348	3	B73	2.41	535049	2.63	435761	6.3357	3.16785	3098.16
ANGE CAM 1351-B73-1	CAM_1351	1	B73	2.6	550220	2.97	453363	6.26238	3.13119	3062.31	3066.38	30.4078
ANGE CAM 1351-B73-2	CAM_1351	2	B73	2.64	544282	2.95	447571	6.27497	3.13748	3068.46
ANGE CAM 1351-B73-3	CAM_1351	3	B73	2.91	539802	2.73	441997	6.3018	3.1509	3081.58
A_GERARDI_1351-01	CAM_1351	4	B73	3.13	393117	3.82	323007	6.27999	3.14	3070.92
A_GERARDI_1351-02	CAM_1351	5	B73	3.14	381202	2.85	316745	6.21006	3.10503	3036.72
A_GERARDI_1351-03	CAM_1351	6	B73	2.49	393068	3.67	316109	6.41624	3.20812	3137.54
ANGE_CAM1351_B73-1	CAM_1351	7	B73	2.15	473894	2.41	392177	6.23517	3.11759	3049
ANGE_CAM1351_B73-2	CAM_1351	8	B73	2.12	468608	1.95	388082	6.23069	3.11534	3046.81
ANGE_CAM1351_B73-3	CAM_1351	9	B73	1.85	464294	1.78	384847	6.22521	3.11261	3044.13
ANGE CAM 1352-B73-1	CAM_1352	1	B73	2.13	551297	2.69	441513	6.44306	3.22153	3150.66	3156.08	6.42334
ANGE CAM 1352-B73-2	CAM_1352	2	B73	2.09	529276	2.47	422199	6.46866	3.23433	3163.18
ANGE CAM 1352-B73-3	CAM_1352	3	B73	2.13	546389	2.64	437060	6.45075	3.22538	3154.42
ANGE CAM 1353-B73-1	CAM_1353	1	B73	2.75	449061	2.8	358856	6.45706	3.22853	3157.5	3171.33	15.6678
ANGE CAM 1353-B73-2	CAM_1353	2	B73	3.16	443427	3.6	350926	6.52014	3.26007	3188.35
ANGE CAM 1353-B73-3	CAM_1353	3	B73	2.92	448650	3.26	357324	6.47881	3.23941	3168.14
ANGE CAM 1354-B73-1	CAM_1354	1	B73	3.02	452721	3.24	362850	6.43802	3.21901	3148.19	3110.73	37.5844
ANGE CAM 1354-B73-2	CAM_1354	2	B73	3.01	443639	3.5	359826	6.36191	3.18096	3110.97
ANGE CAM 1354-B73-3	CAM_1354	3	B73	2.82	454967	3.45	373571	6.2843	3.14215	3073.02
ANGE_CAM_1355-01	CAM_1355	1	B73	2.78	529452	2.88	432412	6.31798	3.15899	3089.49	3117.67	58.3084
ANGE-CAM-1355-1	CAM_1355	2	B73	1.92	530871	3.11	422737	6.4799	3.23995	3168.67
ANGE-CAM-1355-2	CAM_1355	3	B73	2.19	532373	2.49	424833	6.46618	3.23309	3161.96
ANGE-CAM-1355-3	CAM_1355	4	B73	2.27	534946	2.21	424846	6.49724	3.24862	3177.15
ANGE_CAM_1355-02	CAM_1355	5	B73	2.56	534272	2.69	442336	6.23246	3.11623	3047.67
ANGE_CAM_1355-03	CAM_1355	6	B73	2.48	533045	2.24	439392	6.25983	3.12991	3061.05
ANGE CAM 1357-B73-1	CAM_1357	1	B73	2.67	451165	3.1	359524	6.47526	3.23763	3166.4	3155.75	30.2791
ANGE CAM 1357-B73-2	CAM_1357	2	B73	3.03	446272	3.05	360731	6.3836	3.1918	3121.58
ANGE CAM1357-1302-B73-3	CAM_1357	3	B73	3.1	447239	3.28	354954	6.50156	3.25078	3179.26
ANGE CAM 1359-B73-1	CAM_1359	1	B73	2.63	532539	3.2	431040	6.37506	3.18753	3117.4	3119.14	15.3446
ANGE CAM 1359-B73-2	CAM_1359	2	B73	2.15	546621	3	439914	6.41162	3.20581	3135.28
ANGE CAM 1359-B73-3	CAM_1359	3	B73	2.24	542646	2.58	441011	6.34917	3.17458	3104.74
ANGE CAM 1386-B73-1	CAM_1386	1	B73	2.32	468101	2.66	379686	6.36157	3.18079	3110.81	3118.09	14.1022
ANGE CAM 1386-B73-2	CAM_1386	2	B73	2.23	473340	2.64	384144	6.35812	3.17906	3109.12
ANGE CAM 1386-B73-3	CAM_1386	3	B73	2.29	460700	3.42	370876	6.40971	3.20486	3134.35
ANGE_CAM_1387-01	CAM_1387	1	B73	2.12	507854	2.31	413527	6.33702	3.16851	3098.8	3103.22	6.56276
ANGE_CAM_1387-02	CAM_1387	2	B73	2.17	513592	2.25	416591	6.36147	3.18074	3110.76
ANGE_CAM_1387-03	CAM_1387	3	B73	2	503333	2.51	409674	6.33966	3.16983	3100.1
ANGE_CAM_1388-01	CAM_1388	1	B73	2.21	513861	2.64	418103	6.3418	3.1709	3101.14	3107.94	7.01328
ANGE_CAM_1388-02	CAM_1388	2	B73	2.04	498141	2.8	403490	6.37045	3.18522	3115.15
ANGE_CAM_1388-03	CAM_1388	3	B73	2.26	494145	2.9	401234	6.35486	3.17743	3107.53
ANGE CAM 1389-B73-1	CAM_1389	1	B73	2.76	467253	3.27	376456	6.40454	3.20227	3131.82	3121.94	8.57017
ANGE CAM 1389-B73-2	CAM_1389	2	B73	2.53	465782	3.02	376988	6.37537	3.18769	3117.56
ANGE CAM 1389-B73-3	CAM_1389	3	B73	2.68	462503	2.91	374466	6.37312	3.18656	3116.46
ANGE CAM 1391-B73-1	CAM_1391	1	B73	2.53	472907	2.88	381090	6.4032	3.2016	3131.17	3134.81	7.28898
ANGE CAM 1391-B73-2	CAM_1391	2	B73	2.58	474896	3.13	382828	6.40096	3.20048	3130.07
ANGE CAM 1391-B73-3	CAM_1391	3	B73	2.49	482243	2.74	387126	6.42783	3.21391	3143.21
ANGE-CAM1392-B	CAM_1392	1	B73	1.42	597357	1.92	491357	6.27315	3.13658	3067.57	3072.37	6.79133
ANGE-CAM1392-C	CAM_1392	2	B73	1.69	582076	1.98	477294	6.29279	3.1464	3077.18
ANGE-CAM1396-1	CAM_1396	1	B73	2.44	502880	2.71	414211	6.2646	3.1323	3063.39	3049.9	23.7991
ANGE-CAM1396-2	CAM_1396	2	B73	2.87	505566	3.29	416353	6.26564	3.13282	3063.9
ANGE-CAM1396-3	CAM_1396	3	B73	2.83	506997	3.75	423261	6.18083	3.09041	3022.43
ANGE-CAM1418-1	CAM_1418	1	B73	2.8	564479	3.97	453080	6.4287	3.21435	3143.64	3124.45	32.7982
ANGE-CAM1418-2	CAM_1418	2	B73	3.19	538597	3.06	440296	6.31203	3.15601	3086.58
ANGE-CAM1418-3	CAM_1418	3	B73	3.46	533482	3.11	428267	6.42769	3.21384	3143.14
ANGE_CAM_1419-01	CAM_1419	1	B73	2.11	503581	2.97	410226	6.33426	3.16713	3097.45	3098.95	7.17673
ANGE_CAM_1419-02	CAM_1419	2	B73	1.92	511880	2.23	417637	6.3244	3.1622	3092.63
ANGE_CAM_1419-03	CAM_1419	3	B73	2.11	510603	2.62	414701	6.35328	3.17664	3106.75
ANGE-CAM1420-1	CAM_1420	1	B73	3.27	536242	3.07	448238	6.17307	3.08653	3018.63	3016.54	20.2
ANGE-CAM1420-2	CAM_1420	2	B73	3.36	538437	3.48	447556	6.2078	3.1039	3035.62
ANGE-CAM1420-3	CAM_1420	3	B73	3.53	562032	5.52	473444	6.12552	3.06276	2995.38
ANGE-CAM1421-1	CAM_1421	1	B73	1.91	722373	3.02	414498	8.99267	4.49634	4397.42	4399.22	22.2423
ANGE-CAM1421-2	CAM_1421	2	B73	2.99	691424	3.69	394506	9.04359	4.52179	4422.32
ANGE-CAM1421-3	CAM_1421	3	B73	2.98	682512	4.14	393368	8.95284	4.47642	4377.94
ANGE_CAM_1422-01	CAM_1422	1	B73	2.61	486986	2.68	394225	6.37415	3.18707	3116.96	3125.07	23.1918
ANGE_CAM_1422-02	CAM_1422	2	B73	2.64	473730	2.93	379324	6.44423	3.22211	3151.23
ANGE_CAM_1422-03	CAM_1422	3	B73	2.02	506406	3.09	411256	6.35383	3.17691	3107.02
ANGE-CAM1425-1	CAM_1425	1	B73	3.36	521993	4.4	431074	6.24832	3.12416	3055.43	3065.61	47.548
ANGE-CAM1425-2	CAM_1425	2	B73	3.42	551377	3.13	446283	6.37511	3.18755	3117.43
ANGE-CAM1425-3	CAM_1425	3	B73	3.4	526713	5.48	439494	6.18401	3.09201	3023.98
ANGE_CAM_1426-01	CAM_1426	1	B73	2.46	528490	2.86	435365	6.26373	3.13187	3062.96	3029.91	28.7282
ANGE_CAM_1426-02	CAM_1426	2	B73	2.34	520246	2.36	435268	6.16739	3.08369	3015.85
ANGE_CAM_1426-03	CAM_1426	3	B73	2.71	518533	2.82	434545	6.15731	3.07866	3010.93
ANGE-CAM1427-1	CAM_1427	1	B73	3.4	535076	3.95	439014	6.28908	3.14454	3075.36	3050.43	21.5998
ANGE-CAM1427-2	CAM_1427	2	B73	3.17	534153	4.13	443732	6.21147	3.10574	3037.41
ANGE-CAM1427-3	CAM_1427	3	B73	3.22	516081	3.82	428564	6.21372	3.10686	3038.51
ANGE_CAM_1429-01	CAM_1429	1	B73	2.21	510028	2.38	412589	6.37862	3.18931	3119.14	3105.09	18.0187
ANGE_CAM_1429-02	CAM_1429	2	B73	2.05	505782	2.24	410178	6.36269	3.18134	3111.35
ANGE_CAM_1429-03	CAM_1429	3	B73	2.26	505652	2.45	413605	6.30834	3.15417	3084.78
ANGE CAM 1460-B73-1	CAM_1460	1	B73	1.91	799495	2.6	438383	9.41048	4.70524	4601.72	4613.69	14.3273
ANGE CAM 1460-B73-2	CAM_1460	2	B73	2.1	799701	2.51	435859	9.46741	4.73371	4629.57
ANGE CAM 1460-B73-3	CAM_1460	3	B73	2.14	803900	2.89	440028	9.42695	4.71347	4609.78
AndGer-CAM-1462-B73-1	CAM_1462	1	B73	2.19	397943	2.26	326396	6.29108	3.14554	3076.34	3081.41	7.42262
AndGer-CAM-1462-B73-2	CAM_1462	2	B73	2.18	412593	2.45	336924	6.31887	3.15943	3089.93
AndGer-CAM-1462-B73-3	CAM_1462	3	B73	2.1	407257	2.29	333860	6.29439	3.14719	3077.95
ANGE-CAM-1466-B73-1	CAM_1466	1	B73	1.95	700952	2.16	379627	9.52753	4.76376	4658.96	4674.9	13.8045
ANGE-CAM-1466-B73-2	CAM_1466	2	B73	1.7	702348	2.13	378439	9.57649	4.78824	4682.9
ANGE-CAM-1466-B73-3	CAM_1466	3	B73	1.72	714372	2.05	384923	9.57636	4.78818	4682.84
ANGE CAM 1468-B73-1	CAM_1468	1	B73	2.92	442869	3.6	356136	6.41666	3.20833	3137.75	3149.97	28.8867
ANGE CAM 1468-B73-2	CAM_1468	2	B73	3.42	428477	3.98	345503	6.3992	3.1996	3129.21
ANGE CAM 1468-B73-3	CAM_1468	3	B73	3.38	449340	3.82	356207	6.50912	3.25456	3182.96
ANGE-CAM-1472-1	CAM_1472	1	B73	1.98	513204	2.28	412987	6.41214	3.20607	3135.54	3122.88	11.4181
ANGE-CAM-1472-2	CAM_1472	2	B73	2.21	510317	2.05	412743	6.37985	3.18992	3119.74
ANGE-CAM-1472-3	CAM_1472	3	B73	1.87	510926	2.14	414083	6.36678	3.18339	3113.36
ANGE CAM 1477-B73-1	CAM_1477	1	B73	2.76	431620	3.92	356515	6.24703	3.12352	3054.8	3058.49	7.61666
ANGE CAM 1477-B73-2	CAM_1477	2	B73	3.31	423951	3.4	350338	6.24423	3.12211	3053.43
ANGE CAM 1477-B73-3	CAM_1477	3	B73	2.75	430998	3.61	354556	6.2725	3.13625	3067.25
ANGE CAM 1480-B73-1	CAM_1480	1	B73	2.29	657340	3.21	355584	9.53887	4.76944	4664.51	4681.96	28.0517
ANGE CAM 1480-B73-2	CAM_1480	2	B73	2.65	667570	3.08	357302	9.64074	4.82037	4714.32
ANGE CAM 1480-B73-3	CAM_1480	3	B73	2.8	646321	3.55	349432	9.54409	4.77205	4667.06
ANGE-CAM-1481.1	CAM_1481	1	B73	1.94	567125	2.42	435626	6.71761	3.3588	3284.91	3255.22	30.2443
ANGE-CAM-1481.2	CAM_1481	2	B73	1.1	567292	1.83	439583	6.65911	3.32955	3256.3
ANGE-CAM-1481.3	CAM_1481	3	B73	2.41	564226	2.77	441526	6.59397	3.29699	3224.45
ANGE CAM 1483-B73-1	CAM_1483	1	B73	2.62	446724	2.95	365242	6.31115	3.15557	3086.15	3098.15	10.454
ANGE CAM 1483-B73-2	CAM_1483	2	B73	2.71	440655	3.06	358061	6.35026	3.17513	3105.27
ANGE CAM 1483-B73-3	CAM_1483	3	B73	3.13	442933	3.53	360172	6.34567	3.17283	3103.03
ANGE-CAM-807-9.1-1	CAM_807_BBS	1	B73	1.47	560752	1.65	449082	6.44311	3.22155	3150.68	3155.79	9.62374
ANGE-CAM-807-9.1-2	CAM_807_BBS	2	B73	1.4	559943	2.23	446137	6.47627	3.23813	3166.89
ANGE-CAM-807-9.1-3	CAM_807_BBS	3	B73	2.3	557511	1.93	446610	6.44132	3.22066	3149.81
ANGE-CDB-1-1	CDB_1	1	B73	2.25	509060	3.17	412929	6.36127	3.18064	3110.66	3119.69	8.45349
ANGE-CDB-1-2	CDB_1	2	B73	2.38	510018	2.77	412336	6.38241	3.19121	3121
ANGE-CDB-1-3	CDB_1	3	B73	2.11	512844	2.94	413769	6.39553	3.19777	3127.42
ANGE-CDB-2-1	CDB_2	1	B73	2.19	494247	5.07	391785	6.50947	3.25473	3183.13	3134.37	42.2344
ANGE-CDB-2-2	CDB_2	2	B73	2.59	481455	2.4	390705	6.35851	3.17926	3109.31
ANGE-CDB-2-3	CDB_2	3	B73	2.77	479488	3.37	388941	6.36127	3.18064	3110.66
ANGE-CDB-3-1	CDB_3	1	B73	2.3	503765	2.6	408662	6.36082	3.18041	3110.44	3105.71	15.9805
ANGE-CDB-3-2	CDB_3	2	B73	2.14	505640	3.16	409399	6.373	3.1865	3116.4
ANGE-CDB-3-3	CDB_3	3	B73	2.43	505563	3.24	407971	6.39435	3.19717	3126.84
ANGE_CDB-3-01	CDB_3	4	B73	2.21	518604	2.56	424127	6.30943	3.15471	3085.31
ANGE_CDB-3-02	CDB_3	5	B73	2.25	506724	2.29	413909	6.31708	3.15854	3089.05
ANGE_CDB-3-03	CDB_3	6	B73	1.9	507221	2.53	412023	6.35221	3.17611	3106.23
ANGE_CDB-4-01	CDB_4	1	B73	2.48	509112	2.78	412915	6.36212	3.18106	3111.08	3109.57	20.5026
ANGE_CDB-4-02	CDB_4	2	B73	2.24	498668	2.34	402093	6.39933	3.19966	3129.27
ANGE_CDB-4-03	CDB_4	3	B73	2.36	508980	2.58	415847	6.31564	3.15782	3088.35
ANGE-CDB-6-1	CDB_6	1	B73	1.86	507302	2.64	410114	6.38281	3.1914	3121.19	3122.04	14.6155
ANGE-CDB-6-2	CDB_6	2	B73	1.66	508736	2.64	409692	6.40744	3.20372	3133.24
ANGE-CDB-6-3	CDB_6	3	B73	1.91	508879	2.58	408566	6.4269	3.21345	3142.76
ANGE_L_CDB-6-01	CDB_6	4	B73	2.2	516319	3.18	417655	6.37895	3.18948	3119.31
ANGE_L_CDB-6-02	CDB_6	5	B73	2.4	514142	2.25	418397	6.34081	3.17041	3100.66
ANGE_L_CDB-6-03	CDB_6	6	B73	2.57	511907	2.49	414646	6.37036	3.18518	3115.11
ANGE-DES-1-1	DES_1	1	B73	2.49	468256	2.74	377077	6.40771	3.20385	3133.37	3124.05	15.7536
ANGE-DES-1-2	DES_1	2	B73	2.41	471266	2.42	382862	6.35146	3.17573	3105.86
ANGE-DES-1-3	DES_1	3	B73	2.35	473927	2.69	381699	6.40679	3.2034	3132.92
ANGE-DES-23.1	DES_23	1	B73	1.09	538232	2.28	435417	6.37843	3.18921	3119.05	3119	9.85098
ANGE-DES-23.2	DES_23	2	B73	1.98	542085	2.28	437163	6.39843	3.19921	3128.83
ANGE-DES-23.3	DES_23	3	B73	0.75	541439	1.72	439409	6.35814	3.17907	3109.13
ANGE-DES-5-1	DES_5	1	B73	2.66	478326	2.56	374499	6.59057	3.29528	3222.79	3188.2	33.0086
ANGE-DES-5-2	DES_5	2	B73	2.45	475745	2.39	380236	6.45611	3.22805	3157.04
ANGE-DES-5-3	DES_5	3	B73	2.18	471882	2.05	373863	6.51284	3.25642	3184.78
ANGE-DES-7-1	DES_7	1	B73	2.02	457079	2.66	376164	6.26993	3.13497	3066	3078.65	17.8983
ANGE-DES-7-2	DES_7	2	B73	2.57	454733	2.81	371170	6.3217	3.16085	3091.31
ANGE-DES-9-1	DES_9	1	B73	2.33	461040	3.75	364948	6.51864	3.25932	3187.61	3169.6	17.214
ANGE-DES-9-2	DES_9	2	B73	2.86	465495	3.37	370772	6.47825	3.23912	3167.86
ANGE-DES-9-3	DES_9	3	B73	2.65	461203	2.65	369048	6.4485	3.22425	3153.32
ANGE-FUL-1-1	FUL_1	1	B73	2.15	487269	1.91	385567	6.52107	3.26053	3188.8	3181.53	9.296
ANGE-FUL-1-2	FUL_1	2	B73	1.9	485161	1.7	386047	6.48478	3.24239	3171.06
ANGE-FUL-1-3	FUL_1	3	B73	1.91	485173	2.01	384400	6.51273	3.25637	3184.73
ANGE-FUL-2-1	FUL_2	1	B73	2.4	496651	2.54	397679	6.44418	3.22209	3151.2	3162.98	14.2073
ANGE-FUL-2-2	FUL_2	2	B73	2.12	499304	1.7	398819	6.46009	3.23005	3158.99
ANGE-FUL-2-3	FUL_2	3	B73	2.47	497532	2.79	394932	6.50054	3.25027	3178.76
AndGer-Loretta-FUL-7-B73-1	FUL_7	1	B73	2.05	426839	2.97	353219	6.23548	3.11774	3049.15	3060.1	10.4565
AndGer-Loretta-FUL-7-B73-2	FUL_7	2	B73	2.29	422731	2.88	348447	6.26004	3.13002	3061.16
AndGer-Loretta-FUL-7-B73-3	FUL_7	3	B73	2.48	419399	2.35	344707	6.27808	3.13904	3069.98
ANGE-FUL-8-1	FUL_8	1	B73	2.69	470298	2.5	374462	6.48061	3.2403	3169.02	3159	8.88072
ANGE-FUL-8-2	FUL_8	2	B73	2.33	470060	2.15	376282	6.44599	3.223	3152.09
ANGE-FUL-8-3	FUL_8	3	B73	2.37	471911	2.86	377309	6.45376	3.22688	3155.89
ANGE-KELLOGG-1271-3-1	K_1271_3-3	1	B73	2.69	455956	3.94	367863	6.39567	3.19783	3127.48	3127.25	1.35295
ANGE-KELLOGG-1271-3-2	K_1271_3-3	2	B73	2.65	453057	4.15	365409	6.3977	3.19885	3128.47
ANGE-KELLOGG-1271-3-3	K_1271_3-3	3	B73	3.01	446638	4.03	360540	6.39222	3.19611	3125.8
ANGE-KEL-1277-2-1	K_1277_2	1	B73	4.46	462901	3.92	375989	6.35276	3.17638	3106.5	3132.1	28.7137
ANGE-KEL-1277-2-2	K_1277_2	2	B73	3.54	518365	4	418326	6.39397	3.19699	3126.65
ANGE-KEL-1277-2-3	K_1277_2	3	B73	3.58	510730	3.03	407409	6.46861	3.2343	3163.15
ANGE-1277-3A	K_1277_3	1	B73	1.6	588708	1.8	454628	6.6818	3.3409	3267.4	3273.75	11.1625
ANGE-1277-3B	K_1277_3	2	B73	1.8	576359	2.51	445116	6.68143	3.34072	3267.22
ANGE-1277-3C	K_1277_3	3	B73	1.19	614110	1.97	471468	6.72115	3.36057	3286.64
ANGE-1277-4A	K_1277_4	1	B73	1.83	570835	2.03	450952	6.53176	3.26588	3194.03	3218.76	21.4392
ANGE-1277-4B	K_1277_4	2	B73	1.46	619439	3.29	483581	6.60966	3.30483	3232.13
ANGE-1277-4C	K_1277_4	3	B73	1.97	589296	2.2	460334	6.60556	3.30278	3230.12
ANGE-kel-1283-1-1	K_1283_1	1	B73	2.71	854999	3.55	431460	10.2253	5.11264	5000.16	4981.74	18.3595
ANGE-kel-1283-1-2	K_1283_1	2	B73	2.68	858643	3.61	434910	10.1874	5.09369	4981.63
ANGE-kel-1283-1-3	K_1283_1	3	B73	2.46	883832	3.39	449309	10.1502	5.07509	4963.44
ANGE_KEL_1283-11-01	K_1283_11	1	B73	2.56	795824	3.14	405243	10.1333	5.06666	4955.19	4957.22	7.43367
ANGE_KEL_1283-11-02	K_1283_11	2	B73	2.28	813053	2.8	413160	10.1543	5.07715	4965.45
ANGE_KEL_1283-11-03	K_1283_11	3	B73	2.29	819567	2.46	417686	10.1248	5.06238	4951.01
ANGE-1283-2A	K_1283_2	1	B73	1.9	638765	2.24	426364	7.73055	3.86528	3780.24	3776.5	4.43663
ANGE-1283-2B	K_1283_2	2	B73	2.21	643758	2.59	429992	7.72525	3.86263	3777.65
ANGE-1283-2C	K_1283_2	3	B73	2.1	641318	2.2	429049	7.71287	3.85644	3771.6
ANGE_KEL_1283-3-01	K_1283_3	1	B73	2.76	727100	3.22	415382	9.03224	4.51612	4416.77	4414.19	11.9674
ANGE_KEL_1283-3-02	K_1283_3	2	B73	2.69	733469	3.35	420508	9.00029	4.50015	4401.14
ANGE_KEL_1283-3-03	K_1283_3	3	B73	2.66	723201	2.71	412418	9.04838	4.52419	4424.66
ANGE-kel-1283-4-1	K_1283_4	1	B73	2.12	753407	3.16	390297	9.96057	4.98028	4870.72	4889.97	34.2591
ANGE-kel-1283-4-2	K_1283_4	2	B73	2.57	809485	3.08	419438	9.95842	4.97921	4869.67
ANGE-kel-1283-4-3	K_1283_4	3	B73	1.73	792724	3.16	405766	10.0808	5.04041	4929.52
ANGE-1283-8A	K_1283_8	1	B73	2.07	526840	2.62	436668	6.22554	3.11277	3044.29	3049.89	16.6453
ANGE-1283-8B	K_1283_8	2	B73	2.32	507859	2.64	417599	6.27529	3.13764	3068.62
ANGE-1283-8C	K_1283_8	3	B73	1.97	516779	2.25	429389	6.21017	3.10508	3036.77
ANGE-KEL-1284-1-1	K_1284_1	1	B73	3.08	538504	3.08	435771	6.37646	3.18823	3118.09	3121.72
ANGE-KEL-1284-1-2	K_1284_1	2	B73	3.5	557785	3.15	457325	6.29349	3.14675	3077.52
ANGE-KEL-1284-1-3	K_1284_1	3	B73	3.09	546388	2.89	434973	6.48169	3.24084	3169.55
ANGE_1284-2-01	K_1284_2	1	B73	2.43	769107	2.71	424073	9.35829	4.67914	4576.2	4578.22	12.0634
ANGE_1284-2-02	K_1284_2	2	B73	2.53	752316	2.67	415624	9.34006	4.67003	4567.29
ANGE_1284-2-03	K_1284_2	3	B73	2.34	760793	2.79	418121	9.38888	4.69444	4591.16
ANGE-KEL-1284-3-1	K_1284_3	1	B73	2.9	558186	9.67	306466	9.39823	4.69912	4595.74	3520.77	931.593
ANGE-KEL-1284-3-2	K_1284_3	2	B73	3.31	469430	6.02	401708	6.0299	3.01495	2948.62
ANGE-KEL-1284-3-3	K_1284_3	3	B73	2.81	510518	2.94	426832	6.17168	3.08584	3017.95
ANGE_K1298_VG1-01	K_1298_1	1	B73	2.77	518908	4.44	421532	6.35198	3.17599	3106.12	3124.16	19.657
ANGE_K1298_VG1-02	K_1298_1	2	B73	2.74	516581	3.51	414440	6.43171	3.21586	3145.11
ANGE_K1298_VG1-03	K_1298_1	3	B73	3.09	520418	3.59	420710	6.38292	3.19146	3121.25
ANGE_K1298_3-01	K_1298_3	1	B73	2.98	512624	2.99	421274	6.2789	3.13945	3070.38	3083.93	14.2564
ANGE_K1298_3-02	K_1298_3	2	B73	2.76	523240	3.44	428293	6.30391	3.15195	3082.61
ANGE_K1298_3-03	K_1298_3	3	B73	3	523712	3.36	426439	6.33702	3.16851	3098.8
ANGE_K1298_4-01	K_1298_4	1	B73	2.42	543144	2.75	438085	6.39744	3.19872	3128.35	3141.91	18.4949
ANGE_K1298_4-02	K_1298_4	2	B73	2.08	509700	2.21	410315	6.40984	3.20492	3134.41
ANGE_K1298_4-03	K_1298_4	3	B73	2.38	524087	3.28	418085	6.46826	3.23413	3162.98
ANGE_K1301-01	K_1301	1	B73	2.67	493171	3.12	403491	6.30686	3.15343	3084.05	3094.52	31.355
ANGE_K1301-02	K_1301	2	B73	3.05	478209	3.15	393074	6.27759	3.1388	3069.74
ANGE_K1301-03	K_1301	3	B73	2.47	507051	2.88	408787	6.40035	3.20018	3129.77
ANGE_K1304_VG2-01	K_1304	1	B73	2.53	733137	2.65	394305	9.59406	4.79703	4691.5	4687.33	34.9497
ANGE_K1304_VG2-02	K_1304	2	B73	2.1	725064	2.82	393402	9.51019	4.75509	4650.48
ANGE_K1304_VG2-03	K_1304	3	B73	2.18	742343	2.94	396844	9.65237	4.82618	4720.01
ANGE_K1307_VG3-01	K_1307	1	B73	2.16	519585	2.74	421902	6.35469	3.17735	3107.45	3095.22	17.0486
ANGE_K1307_VG3-02	K_1307	2	B73	2.79	520623	3.43	427103	6.28986	3.14493	3075.74
ANGE_K1307_VG3-03	K_1307	3	B73	2.68	520561	2.61	423373	6.3445	3.17225	3102.46
ANGE_MCK_252_1-01	McKain_252_1	4	B73	2.61	506783	2.58	413635	6.32201	3.161	3091.46	3094.04	6.2052
ANGE_MCK_252_1-02	McKain_252_1	5	B73	2.14	514597	2.71	420274	6.31807	3.15903	3089.54
ANGE_MCK_252_1-03	McKain_252_1	6	B73	2.17	507055	2.54	412568	6.34175	3.17088	3101.12
ANGE_MCK_252_7-3-01	McKain_252_7-3	1	B73	2.18	503956	2.49	407446	6.38223	3.19112	3120.91	3116.89	12.3309
ANGE_MCK_252_7-3-02	McKain_252_7-3	2	B73	2.06	508181	2.33	410100	6.39408	3.19704	3126.7
ANGE_MCK_252_7-3-03	McKain_252_7-3	3	B73	2.32	494343	2.96	401975	6.3457	3.17285	3103.05
ANGE-McKAIN-254-1	McKain_254_5-3	1	B73	2.77	442898	2.96	357895	6.38555	3.19277	3122.53	3133.68	9.73788
ANGE-McKAIN-254-2	McKain_254_5-3	2	B73	2.77	448610	2.6	360436	6.4223	3.21115	3140.5
ANGE-McKAIN-254-3	McKain_254_5-3	3	B73	3.62	449354	2.73	361320	6.41722	3.20861	3138.02
ANGE-McKAIN-255-4-2-1	McKain_255_4-2	1	B73	2.31	433617	2.51	353629	6.32715	3.16358	3093.98	3092.47	3.95627
ANGE-McKAIN-255-4-2-2	McKain_255_4-2	2	B73	2.64	425847	2.64	347128	6.33015	3.16507	3095.44
ANGE-McKAIN-255-4-2-3	McKain_255_4-2	3	B73	2.51	414997	2.94	339102	6.31488	3.15744	3087.98
ANGE_PM01_LG-01	PM_1	1	B73	2.83	514767	4.09	415463	6.39334	3.19667	3126.35	3122.3	5.24934
ANGE_PM01_LG-02	PM_1	2	B73	2.76	525454	3.16	424380	6.38894	3.19447	3124.19
ANGE_PM01_LG-03	PM_1	3	B73	2.37	514452	2.74	416538	6.37294	3.18647	3116.37
ANGE_PM02_LG-01	PM_2	1	B73	2.17	509014	3.07	412423	6.36849	3.18424	3114.19	3102.67	11.3637
ANGE_PM02_LG-02	PM_2	2	B73	2.09	512137	2.72	418003	6.32203	3.16101	3091.47
ANGE_PM02_LG-03	PM_2	3	B73	2.48	504174	2.73	410062	6.34425	3.17213	3102.34
ANGE_PM03_LG-01	PM_3	1	B73	2.58	486901	2.71	396215	6.34103	3.17051	3100.76	3105.5	12.1325
ANGE_PM03_LG-02	PM_3	2	B73	2.5	483266	2.99	390922	6.3789	3.18945	3119.28
ANGE_PM03_LG-03	PM_3	3	B73	2.38	491339	2.95	400384	6.3322	3.1661	3096.45
ANGE_PM04_LG-01	PM_4	1	B73	2.59	494069	3.05	403176	6.32328	3.16164	3092.09	3095.96	13.5855
ANGE_PM04_LG-02	PM_4	2	B73	2.28	491472	2.58	402011	6.30826	3.15413	3084.74
ANGE_PM04_LG-03	PM_4	3	B73	2.14	489107	2.14	396692	6.3621	3.18105	3111.07
ANGE_PM07_WCG-01	PM_7	1	B73	2.58	471547	4	386222	6.29995	3.14998	3080.68	3102.87	26.8368
ANGE_PM07_WCG-02	PM_7	2	B73	2.27	476794	2.34	388682	6.32974	3.16487	3095.24
ANGE_PM07_WCG-03	PM_7	3	B73	2.24	478559	3.28	385457	6.40634	3.20317	3132.7
ANGE_PM08_WCG-01	PM_8	1	B73	2.22	469836	2.74	383158	6.32729	3.16365	3094.05	3101.25	29.2084
ANGE_PM08_WCG-02	PM_8	2	B73	2.06	462588	2.35	372511	6.40774	3.20387	3133.39
ANGE_PM08_WCG-03	PM_8	3	B73	2.06	461100	3.58	378201	6.29104	3.14552	3076.32
ANGE_LOR_REL-2-01	REL_2	1	B73	1.98	511996	1.85	415264	6.36199	3.18099	3111.01	3087.93	23.4393
ANGE_LOR_REL-2-02	REL_2	2	B73	1.93	504104	2.23	415115	6.26615	3.13308	3064.15
ANGE_LOR_REL-2-03	REL_2	3	B73	2.09	506988	1.83	414181	6.31622	3.15811	3088.63
ANGE-REL-4-1	REL_4	1	B73	2.17	470950	3.56	375463	6.47229	3.23614	3164.95	3143.16	26.2697
ANGE-REL-4-2	REL_4	2	B73	3.36	466585	3.04	378070	6.36807	3.18404	3113.99
ANGE-REL-4-3	REL_4	3	B73	2.39	466915	2.91	373948	6.44281	3.22141	3150.53
AndGer-Loretta-REL-5-B73-1	REL_5	1	B73	1.98	405130	2.28	330575	6.32374	3.16187	3092.31	3094.43	14.7319
AndGer-Loretta-REL-5-B73-2	REL_5	2	B73	1.93	425130	2.02	345011	6.35826	3.17913	3109.19
AndGer-Loretta-REL-5-B73-3	REL_5	3	B73	2.11	421296	2.31	346150	6.28019	3.1401	3071.01
ANGE-REL-5-1	REL_5	4	A. virginicus	2.07	440149	3.55	150457	6.34816	3.17408	3104.25
ANGE-REL-5-2	REL_5	5	A. virginicus	1.66	445475	3.99	152713	6.33006	3.16503	3095.4
ANGE-LJPOP-REL-1	REL_LJPOP	1	B73	1.98	594502	2.73	397163	7.72386	3.86193	3776.97	3793.44	18.2283
ANGE-LJPOP-REL-2	REL_LJPOP	2	B73	1.73	600293	2.7	397239	7.79759	3.8988	3813.02
ANGE-LJPOP-REL-3	REL_LJPOP	3	B73	2	599285	2.82	398948	7.75115	3.87558	3790.31
ANGE-SAL-1-1	SAL_1	1	B73	2.35	666330	2.21	441734	7.78356	3.89178	3806.16	3790.2
ANGE-SAL-1-2	SAL_1	2	B73	2.83	641348	2.38	437254	7.5685	3.78425	3701
ANGE-SAL-1-3	SAL_1	3	B73	2.33	678736	2.64	443287	7.9007	3.95035	3863.44
ANGE-SAL-10-1	SAL_10	1	B73	1.69	538391	2.82	445503	6.23586	3.11793	3049.34	3029.48
ANGE-SAL-10-2	SAL_10	2	B73	2.54	509672	2.66	426565	6.16532	3.08266	3014.84
ANGE-SAL-10-3	SAL_10	3	B73	2.9	485998	2.48	405485	6.18458	3.09229	3024.26
ANGE-SAL-11-1	SAL_11	1	B73	2	460863	2.83	367317	6.47411	3.23706	3165.84	3150.49	24.1576
ANGE-SAL-11-2	SAL_11	2	B73	2.59	449691	4.11	358737	6.46826	3.23413	3162.98
ANGE-SAL-11-3	SAL_11	3	B73	2.58	445391	3.7	359897	6.38577	3.19289	3122.64
ANGE-SAL-13-1	SAL_13	1	B73	2.63	491063	2.91	407907	6.21192	3.10596	3037.63	3066.68	46.528
ANGE-SAL-13-2	SAL_13	2	B73	2.83	483684	3.32	408733	6.10622	3.05311	2985.94
ANGE-SAL-13-3	SAL_13	3	B73	3.01	505811	3.67	414723	6.29332	3.14666	3077.43
ANGE-SAL-13-1	SAL_13	4	B73	2.8	427094	3.19	348334	6.3267	3.16335	3093.76
ANGE-SAL-13-2	SAL_13	5	B73	2.61	426064	3.12	346130	6.35163	3.17582	3105.95
ANGE-SAL-13-3	SAL_13	6	B73	2.39	412690	3.08	335973	6.33825	3.16912	3099.4
ANGE_LOR_SAL-2-01	SAL_2	1	B73	2.44	508823	2.68	420405	6.24523	3.12262	3053.92	3057.49	5.13025
ANGE_LOR_SAL-2-02	SAL_2	2	B73	2.48	510724	2.73	420675	6.26455	3.13228	3063.37
ANGE_LOR_SAL-2-03	SAL_2	3	B73	2.35	515277	2.61	425562	6.2478	3.1239	3055.18
ANGE-SAL-3-1	SAL_3	1	B73	2.58	502757	2.78	408860	6.34503	3.17251	3102.72	3103.41
ANGE-SAL-3-2	SAL_3	2	B73	2.79	526065	3.48	431139	6.2961	3.14805	3078.79
ANGE-SAL-3-3	SAL_3	3	B73	2.66	513500	2.46	414127	6.39819	3.19909	3128.71
ANGE-SAL-4-1	SAL_4	1	B73	2.98	534535	3.05	437535	6.30396	3.15198	3082.64	3105.22	28.4495
ANGE-SAL-4-2	SAL_4	2	B73	3.21	509055	3.5	418384	6.27826	3.13913	3070.07
ANGE-SAL-4-3	SAL_4	3	B73	2.64	540636	3.46	441546	6.31799	3.159	3089.5
ANGE-SAL-4-1	SAL_4	4	B73	2.39	474825	3	383915	6.38187	3.19094	3120.74
ANGE-SAL-4-2	SAL_4	5	B73	2.85	473647	2.65	382323	6.39255	3.19628	3125.96
ANGE-SAL-4-3	SAL_4	6	B73	2.4	471428	2.84	378539	6.4262	3.2131	3142.41
ANGE_LOR_SAL-5-01	SAL_5	1	B73	2.57	720617	2.92	417191	8.91289	4.45645	4358.4	4379.94	30.5133
ANGE_LOR_SAL-5-02	SAL_5	2	B73	2.33	746332	3.57	431271	8.92958	4.46479	4366.57
ANGE_LOR_SAL-5-03	SAL_5	3	B73	2.24	741298	2.52	423676	9.02835	4.51417	4414.86
ANGE-SAL-6-B73-1	SAL_6	1	B73	2.7	439758	3.1	361612	6.27509	3.13755	3068.52	3087.48	10.3124
ANGE-SAL-6-B73-2	SAL_6	2	B73	2.49	471779	3.07	385644	6.31251	3.15625	3086.82
ANGE-SAL-6-B73-3	SAL_6	3	B73	2.31	466477	2.6	379837	6.33699	3.16849	3098.79
ANGE_LOR_SAL-6-01	SAL_6	4	B73	2.46	509826	2.47	416611	6.31452	3.15726	3087.8
ANGE_LOR_SAL-6-02	SAL_6	5	B73	2.13	511528	2.51	417839	6.31698	3.15849	3089.01
ANGE_LOR_SAL-6-03	SAL_6	6	B73	2.27	512800	2.28	418211	6.32705	3.16353	3093.93
ANGE_LOR_WAL-3-01	WAL_3	1	B73	2.07	511284	2.75	417751	6.31531	3.15765	3088.19	3083.79	6.99375
ANGE_LOR_WAL-3-02	WAL_3	2	B73	2.09	516495	2.36	422109	6.3138	3.1569	3087.45
ANGE_LOR_WAL-3-03	WAL_3	3	B73	2.03	513744	2.42	421462	6.28982	3.14491	3075.72
ANGE-WAL-6-1	WAL_6	1	B73	2.84	469642	2.95	370538	6.54008	3.27004	3198.1	3316.39	42.5981
ANGE-WAL-6-2	WAL_6	2	B73	2.4	470347	3.51	369087	6.57565	3.28783	3215.49
ANGE-WAL-6-3	WAL_6	3	B73	2.71	469611	3.76	368214	6.58094	3.29047	3218.08
ANGE_WAL-6-01	WAL_6	4	B73	2.23	475247	2.72	382145	6.41713	3.20857	3137.98
ANGE_WAL-6-02	WAL_6	5	B73	2.11	497668	2.47	400182	6.417	3.2085	3137.92
ANGE_WAL-6-03	WAL_6	6	B73	1.97	505410	1.97	407873	6.39394	3.19697	3126.63
ANGE-WAL-8-1	WAL_8	1	B73	2.44	455653	2.79	368144	6.38656	3.19328	3123.03	3118.66	18.9754
ANGE-WAL-8-2	WAL_8	2	B73	3.61	453233	3.08	364781	6.41119	3.2056	3135.07
ANGE-WAL-8-3	WAL_8	3	B73	2.36	452717	2.05	368740	6.33514	3.16757	3097.88
ANGE_LJ_POP_WAL-1-01	WAL_LJPOP1	1	B73	1.9	506647	2.38	413965	6.31527	3.15763	3088.17	3135.61	48.7408
ANGE_LJ_POP_WAL-1-02	WAL_LJPOP1	2	B73	2.1	510121	2.03	410824	6.40718	3.20359	3133.11
ANGE_LJ_POP_WAL-1-03	WAL_LJPOP1	3	B73	1.97	491668	2.3	389445	6.51442	3.25721	3185.55
ANGE-LJPOP-WEB-1-1	WEB_1	1	B73	2.26	461086	4.42	364466	6.52792	3.26396	3192.15	3151.28	42.0262
ANGE-LJPOP-WEB-1-2	WEB_1	2	B73	2.37	454316	4	363515	6.4489	3.22445	3153.51
ANGE-LJPOP-WEB-1-3	WEB_1	3	B73	2.82	445476	3.54	361639	6.35621	3.17811	3108.19
ANGE-WEB-3-1	WEB_3	1	B73	1.76	463554	2.07	370237	6.46057	3.23029	3159.22	3142.22	17.4808
ANGE-WEB-3-2	WEB_3	2	B73	2.16	462219	2.34	373297	6.38915	3.19457	3124.29
ANGE-WEB-3-3	WEB_3	3	B73	1.58	463821	1.97	372345	6.42768	3.21384	3143.14
ANGE_L_WEB-7-01	WEB_7	1	B73	2.5	504165	2.36	405100	6.42184	3.21092	3140.28	3115.37	21.6325
ANGE_L_WEB-7-02	WEB_7	2	B73	2.16	498866	2.43	405455	6.3488	3.1744	3104.56
ANGE_L_WEB-7-03	WEB_7	3	B73	2.4	498202	2.72	405344	6.34207	3.17104	3101.27
ANGE-WEB-8-1-1	WEB_8	1	B73	2.1	459396	3.13	372504	6.36364	3.18182	3111.82	3097.06	12.7876
ANGE-WEB-8-1-2	WEB_8	2	B73	2.17	459347	3.08	375175	6.31767	3.15884	3089.34
ANGE-WEB-8-1-3	WEB_8	3	B73	2.22	461107	3.27	376530	6.31906	3.15953	3090.02
ANGE-CDB-7-1 (ANVIR-REF)	CDB_7	1	A. virginicus	2	450083	2.95	154185	6.33446	3.16723	3097.55	3059.44	35.427
ANGE-CDB-7-2 (ANVIR-REF)	CDB_7	2	A. virginicus	2.1	444034	2.74	154320	6.24386	3.12193	3053.25
ANGE-CDB-7-3 (ANVIR-REF)	CDB_7	3	A. virginicus	2.03	442406	3.42	155061	6.19124	3.09562	3027.51
