## Supplementary material for "The origins and adaptive consequences of polyploidy in a dominant prairie grass": Dataset 01

### Sheet: Population metadata
Population ID	Sub population ID	Location	Lat	Long	In common garden?
AFT	Big Bluestem Texas	Afton, Dickens County	33.748371	-100.799	N
AUS	AUB 79	Austin, TX	30.0763595	-97.9433	Y
AUS	AUB 4	Austin, TX	30.0798056	-97.9344	Y
BAR	BB	Barta Brothers' Ranch, NE	42.2333	-99.65	N
BOU	Kellogg 1284	Boulder, CO	39.8673889	-105.243	Y
BOU	Kellogg 1283	Boulder, CO	39.9339	-105.207	Y
CDB	CDB	Cedar Bluffs Reserve, KS	38.75	-99.7666	Y
CUI	Cuivre River SP	Cuivre River SP, MO	39.030639	-90.9619	N
CUI	Kellogg 1298		39.03333	-90.9174	N
DES	DES	Desoto Railroad Prairie, IL	37.85	-89.2333	N
ESL	ESL	East Shoal Lake, Manitoba	50.28583	-97.5144	Y
FUL	FUL	Fults Hill Prairie, IL	37.9666	-89.8	Y
HAL	Kellogg 1271	Hall, NE	40.7436	-98.5851	N
KEN	Mckain WI Div (WI)	Kenosha, WI	42.5999	-88.223	Y
KON	Konza	Konza Research Station	39.0886	-96.5533	Y
MAN	MBTGPP	Manitoba Tallgrass Prairie Preserve, Manitoba	49.07426	-96.7431	Y
MIL	Kellogg 1277	Milnesand Prairie Reserve, NM	33.6833	-103.341	Y
MON	Mckain ILL Div	Montgomery, IL	39.350439	-89.6435	N
PRP	Platte River Prairie	Platte River Prairie, NE	40.7362777	-98.5802	N
REL	REL	Relict Prairie, KS	38.85	-99.3666	Y
SAL	SAL	Saline Expt. Range, KS	39.0333	-101.333	Y
SUT	Suther	Suther Prairie, NC	35.451238	-80.4673	Y
SUT	AUB 94	Suther Prairie, NC	35.4486526	-80.4672	N
TWE	12mi	Twelve Mile Railroad Prairie, IL	38.7666	-88.8333	Y
VIC	Victoria Glades glade 1	Victoria Glades glade 1	38.2021462	-90.5549	N
WAL	WAL	Walters Prairie, IL	38.9833	-88.15	Y
WCG	Wallen creek glades	Wallen creek glades, MO	37.812797	-90.7006	N
WEB	WEB	Webster Reserve, KS	39.4	-99.5333	N
WEK	AUB 121 (FL)	Wekiya State Park, FL	28.7124841	-81.4796	N
WEL	807 BBS	Welda Prairies, Anderson county, KS	38.16897	-95.2748	N

### Sheet: Genotype metadata
Collector ID	Population/PlantID	Isolate	Genotype ID	Population ID	Collection method	Collection year	Genome size (Mbp)	Ploidy from GS	Inferred ploidy from McAllister 2015 (https://bsapubs.onlinelibrary.wiley.com/doi/epdf/10.3732/ajb.1400296)	nQuire ploidy	JGI fasta filenames (high coverage)	PanAnd fasta filenames (low coverage)	UCD fasta filenames (low coverage)	In common garden?
Loretta	12mi	1	12mi_1	TWE	Seed	2008	3108	6x				AN20NSCR000029, AN20NSCR000408
Loretta	12mi	11	12mi_11	TWE	Seed	2008	3172	6x				AN20NSCR000002
Loretta	12mi	2	12mi_2	TWE	Seed	2008	NA				INEN_PCRfree_Loretta_12_mi-2_24_TATCGCAC_Andropogon_gerardii
Loretta	12mi	3	12mi_3	TWE	Seed	2008	NA			6x	INCR_PCRfree_Loretta_12mi-3_25_TTATAACC_Andropogon_gerardii
Loretta	12mi	4	12mi_4	TWE	Seed	2008	3057	6x			INCX_PCRfree_Loretta_12mi-4_26_GACCTGAA_Andropogon_gerardii	AN20NSCR000397	12MI-4_S1_L002	Y
Loretta	12mi	5	12mi_5	TWE	Seed	2008	3062	6x			INDC_PCRfree_Loretta_12mi-5_27_CGGCGTGA_Andropogon_gerardii	AN20NSCR000001, AN20NSCR000396		Y
Loretta	12mi	6	12mi_6	TWE	Seed	2008	3111	6x			INDG_PCRfree_Loretta_12mi-6_28_GTCGGAGC_Andropogon_gerardii	AN20NSCR000398	12MI-6_S2_L002	Y
Loretta	12mi	7	12mi_7	TWE	Seed	2008	NA				INDK_PCRfree_Loretta_12mi-7_29_CGTTAGAA_Andropogon_gerardii
Loretta	12mi	8	12mi_8	TWE	Seed	2008	3083	6x			INDP_PCRfree_Loretta_12mi-8_30_GCGCAAGC_Andropogon_gerardii	AN20NSCR000028		Y
Loretta	12mi	9	12mi_9	TWE	Seed	2008	3190	6x				AN20NSCR000027, AN20NSCR000399
Kellogg	Big Bluestem Texas	1	Afton_TX_1	AFT	Rhizome	2017	NA			6x	INCU_PCRfree_Texas-1_40_ATCCACTG_Andropogon_gerardii
Kellogg	Big Bluestem Texas	2	Afton_TX_2	AFT	Rhizome	2017	NA			6x	INDA_PCRfree_Texas-2_41_CCAAGTCT_Andropogon_gerardii
Kellogg	Big Bluestem Texas	3	Afton_TX_3	AFT	Rhizome	2017	3171	6x				AN20NSCR000409
AUB	121	1	AUB_121_1	WEK	Rhizome	2020	3085	6x				AN20NSCR000497
AUB	121	2	AUB_121_2	WEK	Rhizome	2020	3086	6x				AN20NSCR000498
AUB	121	3	AUB_121_3	WEK	Rhizome	2020	NA					AN20NSCR000499
AUB	121	4	AUB_121_4	WEK	Rhizome	2020	NA					AN20NSCR000500
AUB	4	1	AUB_4_1	AUS	Rhizome	2018	4588	9x				AN18NSCR000292		Y
AUB	4	2	AUB_4_2	AUS	Rhizome	2018	4604	9x				AN18NSCR000293		Y
AUB	4	3	AUB_4_3	AUS	Rhizome	2018	4468	9x				AN18NSCR000363		Y
AUB	79	1	AUB_79_1	AUS	Rhizome	2019	3050	6x				AN20NSCR000080
AUB	79	3	AUB_79_3	AUS	Rhizome	2019	3059	6x				AN20NSCR000077		Y
AUB	79	5	AUB_79_5	AUS	Rhizome	2019	3087	6x				AN20NSCR000079
AUB	94	1	AUB_94_1	SUT	Rhizome	2019	3077	6x				AN20NSCR000106
AUB	94	2	AUB_94_2	SUT	Rhizome	2019	3081	6x				AN20NSCR000107
AUB	94	3	AUB_94_3	SUT	Rhizome	2019	3242	6x				AN20NSCR000108
AUB	94	4	AUB_94_4	SUT	Rhizome	2019	NA					AN20NSCR000109
AUB	94	5	AUB_94_5	SUT	Rhizome	2019	3067	6x				AN20NSCR000110
AUB	94	6	AUB_94_6	SUT	Rhizome	2019	3078	6x				AN20NSCR000111
AUB	94	7	AUB_94_7	SUT	Rhizome	2019	NA	NA				AN20NSCR000112
AUB	94	8	AUB_94_8	SUT	Rhizome	2019	3081	6x				AN20NSCR000113
AUB	94	9	AUB_94_9	SUT	Rhizome	2019	3112	6x				AN20NSCR000114
Loretta	BB	1	BB_1	BAR	Seed	NA	NA			6x	INDT_PCRfree_Loretta_BB-1_18_GCGCTCTA_Andropogon_gerardii
Loretta	BB	2	BB_2	BB	Seed	NA	3038	6x			INDY_PCRfree_Loretta_BB-2_19_CATAATAC_Andropogon_gerardii	AN20NSCR000403
Loretta	BB	3	BB_3	BAR	Seed	NA	NA			6x	INEC_PCRfree_Loretta_BB-3_20_GTGTCGGA_Andropogon_gerardii
Loretta	BB	4	BB_4	BAR	Seed	NA	NA			6x	INEG_PCRfree_Loretta_BB-4_21_TGGCCGGT_Andropogon_gerardii
Loretta	BB	5	BB_5	BAR	Seed	NA	3190	6x			INEK_PCRfree_Loretta_BB-5_22_GGTCACGA_Andropogon_gerardii	AN20NSCR000402
Loretta	BB	7	BB_7	BAR	Seed	NA	NA					AN20NSCR000401
Loretta	BB	LJPOP	BB_LJPOP	BAR	Seed	NA	3085	6x			INEF_PCRfree_LJ-PopBB_ARA_23_CAATTAAC_Andropogon_gerardii
CAM	1318	NA	CAM_1318	KON	Rhizome	2016	4690	9x				AN18NSCR000340		Y
CAM	1319	NA	CAM_1319	KON	Rhizome	2016	4639	9x				AN18NSCR000341
CAM	1320	NA	CAM_1320	KON	Rhizome	2016	NA					AN18NSCR000342
CAM	1323	NA	CAM_1323	KON	Rhizome	2016	NA					AN18NSCR000365
CAM	1325	NA	CAM_1325	KON	Rhizome	2016	3088	6x				AN18NSCR000343		Y
CAM	1332	NA	CAM_1332	KON	Rhizome	2016	4678	9x				AN18NSCR000344		Y
CAM	1334	NA	CAM_1334	KON	Rhizome	2016	NA					AN18NSCR000345
CAM	1335	NA	CAM_1335	KON	Rhizome	2016	3064	6x				AN18NSCR000346		Y
CAM	1338	NA	CAM_1338	KON	Rhizome	2016	3114	6x				AN18NSCR000347		Y
CAM	1339	NA	CAM_1339	KON	Rhizome	2016	3066	6x				AN18NSCR000348		Y
CAM	1340	NA	CAM_1340	KON	Rhizome	2016	4594	9x				AN18NSCR000349
CAM	1341	NA	CAM_1341	KON	Rhizome	2016	3094	6x				AN18NSCR000350		Y
CAM	1343	NA	CAM_1343	SUT	Rhizome	2016	3116	6x				AN18NSCR000236		Y
CAM	1345	NA	CAM_1345	SUT	Rhizome	2016	3135	6x				AN18NSCR000237		Y
CAM	1346	NA	CAM_1346	SUT	Rhizome	2016	3135	6x				AN18NSCR000238	CAM-1346_S11_L002	Y
CAM	1347	NA	CAM_1347	SUT	Rhizome	2016	3102	6x				AN18NSCR000239		Y
CAM	1348	NA	CAM_1348	SUT	Rhizome	2016	3128	6x				AN18NSCR000240		Y
CAM	1351	NA	CAM_1351	SUT	Rhizome	2016	3066	6x				AN18NSCR000241		Y
CAM	1352	NA	CAM_1352	SUT	Rhizome	2016	3156	6x				AN18NSCR000242		Y
CAM	1353	NA	CAM_1353	SUT	Rhizome	2016	3171	6x				AN18NSCR000243		Y
CAM	1354	NA	CAM_1354	SUT	Rhizome	2016	3111	6x					CAM-1354_S12_L002	Y
CAM	1355	NA	CAM_1355	SUT	Rhizome	2016	3118	6x				AN20NSCR000373
CAM	1357	NA	CAM_1357	SUT	Rhizome	2016	3156	6x				AN18NSCR000351		Y
CAM	1359	NA	CAM_1359	SUT	Rhizome	2016	3119	6x				AN20NSCR000374	CAM-1359_S13_L002	Y
CAM	1385	NA	CAM_1385	ESL	Rhizome	2018	NA					AN18NSCR000170
CAM	1386	NA	CAM_1386	ESL	Rhizome	2018	3118	6x				AN18NSCR000171		Y
CAM	1387	NA	CAM_1387	ESL	Rhizome	2018	3103	6x				AN18NSCR000172		Y
CAM	1388	NA	CAM_1388	ESL	Rhizome	2018	3108	6x				AN18NSCR000173		Y
CAM	1389	NA	CAM_1389	ESL	Rhizome	2018	3122	6x				AN18NSCR000174		Y
CAM	1390	NA	CAM_1390	ESL	Rhizome	2018	NA					AN18NSCR000175
CAM	1391	NA	CAM_1391	ESL	Rhizome	2018	3135	6x				AN18NSCR000176		Y
CAM	1392	NA	CAM_1392	ESL	Rhizome	2018	3072	6x				AN18NSCR000177
CAM	1394	NA	CAM_1394	ESL	Rhizome	2018	NA					AN18NSCR000179
CAM	1396	NA	CAM_1396	ESL	Rhizome	2018	3050	6x				AN18NSCR000181		Y
CAM	1418	NA	CAM_1418	MAN	Rhizome	2018	3124	6x				AN18NSCR000225		Y
CAM	1419	NA	CAM_1419	MAN	Rhizome	2018	3099	6x				AN20NSCR000375
CAM	1420	NA	CAM_1420	MAN	Rhizome	2018	3017	6x				AN18NSCR000226		Y
CAM	1421	NA	CAM_1421	MAN	Rhizome	2018	4399	9x				AN18NSCR000227
CAM	1422	NA	CAM_1422	MAN	Rhizome	2018	3125	6x				AN18NSCR000228		Y
CAM	1425	NA	CAM_1425	MAN	Rhizome	2018	3066	6x				AN18NSCR000231		Y
CAM	1426	NA	CAM_1426	MBTGPP	Rhizome	2018	3030	6x				AN18NSCR000232	CAM-1426_S8_L002	Y
CAM	1427	NA	CAM_1427	MBTGPP	Rhizome	2018	3050	6x				AN18NSCR000233		Y
CAM	1429	NA	CAM_1429	MBTGPP	Rhizome	2018	3105	6x				AN18NSCR000235		Y
CAM	1460	NA	CAM_1460	KON	Rhizome	2016	4614	9x				AN18NSCR000266		Y
CAM	1462	NA	CAM_1462	KON	Rhizome	2016	3081	6x				AN18NSCR000267
CAM	1463	NA	CAM_1463	KON	Rhizome	2016	3391	6x				AN18NSCR000268		Y
CAM	1466	NA	CAM_1466	KON	Rhizome	2016	4675	9x				AN18NSCR000269	CAM-1466_S7_L002	Y
CAM	1468	NA	CAM_1468	KON	Rhizome	2016	3150	6x				AN18NSCR000270		Y
CAM	1472	NA	CAM_1472	KON	Rhizome	2016	3123					AN18NSCR000271		Y
CAM	1477	NA	CAM_1477	KON	Rhizome	2016	3058	6x				AN18NSCR000272
CAM	1480	NA	CAM_1480	KON	Rhizome	2016	4682	9x				AN18NSCR000273
CAM	1481	NA	CAM_1481	KON	Rhizome	2016	3255	6x				AN18NSCR000274		Y
CAM	1483	NA	CAM_1483	KON	Rhizome	2016	3098	6x				AN18NSCR000339		Y
CAM	807 BBS	2021-09-01	CAM_807_BBS	WEL	Rhizome	NA	3156	6x			INEB_PCRfree_CAM807_51_ACACTAAG_Andropogon_gerardii
Loretta	CDB	1	CDB_1	CDB	Seed	2008	3120	6x			INEP_PCRfree_Loretta_CDB-1_36_CGCTATGT_Andropogon_gerardii	AN20NSCR000005		Y
Loretta	CDB	2	CDB_2	CDB	Seed	2008	3134	6x			INCS_PCRfree_Loretta_CDB-2_37_GGACTTGG_Andropogon_gerardii	AN20NSCR000359
Loretta	CDB	3	CDB_3	CDB	Seed	2008	3106	6x			INCY_PCRfree_Loretta_CDB-3_38_TCTCTACT_Andropogon_gerardii	AN20NSCR000006		Y
Loretta	CDB	4	CDB_4	CDB	Seed	2008	3110	6x			INDD_PCRfree_Loretta_CDB-4_39_ATGTAAGT_Andropogon_gerardii	AN20NSCR000007		Y
Loretta	CDB	6	CDB_6	CDB	Seed	2008	3112	6x				AN20NSCR000004		Y
Loretta	CDB	7	CDB_7	CDB	Seed	2008	3059	6x				AN20NSCR000407
Loretta	DES	1	DES_1	DES	Seed	2008	3124	6x			INDH_PCRfree_Loretta_DES-1_42_CTTGGTAT_Andropogon_gerardii	AN20NSCR000011
Loretta	DES	23	DES_23	DES	Seed	2008	3119	6x				AN20NSCR000404
Loretta	DES	5	DES_5	DES	Seed	2008	3188	6x				AN20NSCR000009
Loretta	DES	7	DES_7	DES	Seed	2008	3079	6x				AN20NSCR000010
Loretta	DES	9	DES_9	DES	Seed	2008	3170	6x				AN20NSCR000008
Loretta	FUL	1	FUL_1	FUL	Seed	2008	3182	6x			INED_PCRfree_Loretta_Ful-1_31_TTCCTGTT_Andropogon_gerardii	AN20NSCR000014,AN18NSCR000331		Y
Loretta	FUL	2	FUL_2	FUL	Seed	2008	3163	6x			INDL_PCRfree_Loretta_FUL-2_32_AGCCTCAT_Andropogon_gerardii	AN20NSCR000013, AN18NSCR000332		Y
Loretta	FUL	3	FUL_3	FUL	Seed	2008	NA			6x	INDQ_PCRfree_Loretta_FUL-3_33_AAGATACT_Andropogon_gerardii	AN18NSCR000333
Loretta	FUL	4	FUL_4	FUL	Seed	2008	NA			6x	INDU_PCRfree_Loretta_FUL-4_34_AACAGGTT_Andropogon_gerardii
Loretta	FUL	5	FUL_5	FUL	Seed	2008	NA	NA		6x	INDZ_PCRfree_Loretta_FUL-5_35_GATCTATC_Andropogon_gerardii
Loretta	FUL	7	FUL_7	FUL	Seed	2008	3060	6x					FUL-7_S6_L002	Y
Loretta	FUL	8	FUL_8	FUL	Seed	2008	3159	6x				AN20NSCR000012
Kellogg	1271	2021-03-03	K_1271_3-3	HAL	Rhizome	2016	3127	6x			INCW_PCRfree_3-3-Kellogg-1271_47_AGTTCAGG_Andropogon_gerardii
Kellogg	1272	2-3 Oct 3	Reference	PRP	Rhizome	2016	3045	6x
Kellogg	1277	2	K_1277_2	MIL	Rhizome	2018	3132	6x				AN18NSCR000277		Y
Kellogg	1277	3	K_1277_3	MIL	Rhizome	2018	3274	6x				AN18NSCR000278		Y
Kellogg	1277	4	K_1277_4	MIL	Rhizome	2018	3219	6x				AN18NSCR000279		Y
Kellogg	1283	1	K_1283_1	BOU	Rhizome	2018	4982	9x				AN18NSCR000103		Y
Kellogg	1283	11	K_1283_11	BOU	Rhizome	2018	4957	9x				AN18NSCR000113		Y
Kellogg	1283	2	K_1283_2	BOU	Rhizome	2018	3776	6x				AN18NSCR000104		Y
Kellogg	1283	3	K_1283_3	BOU	Rhizome	2018	4414	9x				AN18NSCR000105		Y
Kellogg	1283	4	K_1283_4	BOU	Rhizome	2018	4890	9x				AN18NSCR000106
Kellogg	1283	8	K_1283_8	BOU	Rhizome	2018	3050	6x					K1283-8_S4_L002	Y
Kellogg	1284	1	K_1284_1	BOU	Rhizome	2018	3122	6x				AN18NSCR000152
Kellogg	1284	2	K_1284_2	BOU	Rhizome	2018	4578	9x				AN18NSCR000153	K1284-2_S5_L002	Y
Kellogg	1284	3	K_1284_3	BOU	Rhizome	2018	3521	6x				AN18NSCR000154	K1284-3_S3_L002	Y
Kellogg	1298	1	K_1298_1	CUI	Rhizome	2020	3124	6x				AN20NSCR000363
Kellogg	1298	10	K_1298_10	CUI	Rhizome	2020	NA		6x			AN20NSCR000454
Kellogg	1298	11	K_1298_11	CUI	Rhizome	2020	NA		6x			AN20NSCR000455
Kellogg	1298	2	K_1298_2	CUI	Rhizome	2020	NA		6x			AN20NSCR000364
Kellogg	1298	3	K_1298_3	CUI	Rhizome	2020	3084	6x				AN20NSCR000365
Kellogg	1298	4	K_1298_4	CUI	Rhizome	2020	3142	6x				AN20NSCR000366
Kellogg	1298	5	K_1298_5	CUI	Rhizome	2020	NA		6x			AN20NSCR000449
Kellogg	1298	6	K_1298_6	CUI	Rhizome	2020	NA		6x			AN20NSCR000450
Kellogg	1298	7	K_1298_7	CUI	Rhizome	2020	NA		6x			AN20NSCR000451
Kellogg	1298	8	K_1298_8	CUI	Rhizome	2020	NA		6x			AN20NSCR000452
Kellogg	1298	9	K_1298_9	CUI	Rhizome	2020	NA		6x			AN20NSCR000453
Kellogg	1301	NA	K_1301	VIC	Rhizome	2020	3095	6x				AN20NSCR000501
Kellogg	1304	NA	K_1304	VIC	Rhizome	2020	4687	9x				AN20NSCR000504
Kellogg	1307	NA	K_1307	VIC	Rhizome	2020	3095	6x				AN20NSCR000507
McKain WI DIV	252	1	McKain_252_1	KEN	Rhizome	2016	3094	6x			INCQ_PCRfree_1-McKain_252-WiDiv_43_CCGCGGTT_Andropogon_gerardii			Y
Mckain	WI DIV 252	2021-06-01	McKain_252_6-1	KEN	Rhizome	2016	3079	6x			INDS_PCRfree_6-1-McKain-252_WI_Div_49_ATATCTCG_Andropogon_gerardii
Mckain	WI DIV 252	2021-07-02	McKain_252_7-2	KEN	Rhizome	2016	NA			6x	INDX_PCRfree_7-2-McKain-252_WI_Div_50_TGCGGCGT_Andropogon_gerardii
McKain WI DIV	252	2022-07-03	McKain_252_7-3	KEN	Rhizome		3117	6x					MCKAIN252-7-3_S15_L002	Y
McKainWIDiv	254	2020-05-03	McKain_254_5-3	KEN	Rhizome	2016	3134	6x			INDN_PCRfree_5-3-McKain_254-WI-Diversity_46_ATATGGAT_Andropogon_gerardii;		MCKAIN254-5-3_S14_L002	Y
Mckain	ILL Div 255	2021-04-02	McKain_255_4-2	MON	Rhizome	2016	3092	6x			INDF_PCRfree_4-2-McKain_255-IllmuisDiv_44_ACTAAGAT_Andropogon_gerardii
Mckain	WI DIV	2021-04-01	McKain_WI_4-1	KEN	Rhizome	NA	NA			6x	INDB_PCRfree_4-1-McKain_WI-Diversity_45_TAATACAG_Andropogon_gerardii
NA	NA	NA	NA_NA	NA	NA	NA	NA				INDJ_PCRfree_4-2-Oct2-plant_1_48_TACCGAGG_Andropogon_gerardii
PM	1	NA	PM_1	CUI	Rhizome	2020	3122	6x				AN20NSCR000410
PM	2	NA	PM_2	CUI	Rhizome	2020	3102	6x				AN20NSCR000411
PM	3	NA	PM_3	CUI	Rhizome	2020	3105	6x				AN20NSCR000412
PM	4	NA	PM_4	CUI	Rhizome	2020	3096	6x				AN20NSCR000413
PM	7	NA	PM_7	WCG	Rhizome	2020	3103	6x				AN20NSCR000415
PM	8	NA	PM_8	WCG	Rhizome	2020	3101	6x				AN20NSCR000416
Loretta	REL	2	REL_2	REL	Seed	2008	3088	6x				AN20NSCR000018		Y
Loretta	REL	4	REL_4	REL	Seed	2008	3143	6x				AN20NSCR000019
Loretta	REL	5	REL_5	REL	Seed	2008	3094	6x				AN20NSCR000405	REL-5_S9_L002	Y
Loretta	REL	LJ POP	REL_LJPOP	REL	Seed	2008	3793	6x				AN20NSCR000016		Y
Loretta	SAL	1	SAL_1	SAL	Seed	2008	3790	6x			INEH_PCRfree_Loretta_SAL-1_2_AGTACTCC_Andropogon_gerardii	AN20NSCR000406		Y
Loretta	SAL	10	SAL_10	SAL	Seed	2008	3029	6x					SAL-10_S10_L002	Y
Loretta	SAL	11	SAL_11	SAL	Seed	2008	3150	6x				AN20NSCR000020		Y
Loretta	SAL	13	SAL_13	SAL	Seed	2008	3067	6x			INEL_PCRfree_Loretta_SAL-13_8_CTGCTTCC_Andropogon_gerardii	AN20NSCR000030		Y
Loretta	SAL	2	SAL_2	SAL	Seed	2008	3057	6x			INEQ_PCRfree_Loretta_SAL-2_3_GTATGTTC_Andropogon_gerardii	AN20NSCR000021		Y
Loretta	SAL	3	SAL_3	SAL	Seed	2008	3103	6x			INCT_PCRfree_Loretta_SAL-3_4_AAGTCCAA_Andropogon_gerardii	AN20NSCR000360
Loretta	SAL	4	SAL_4	SAL	Seed	2008	3105	6x			INCZ_PCRfree_Loretta_SAL-4_5_CTCTCGTC_Andropogon_gerardii	AN20NSCR000031,AN18NSCR000334		Y
Loretta	SAL	5	SAL_5	SAL	Seed	2008	4380	9x			INDE_PCRfree_Loretta_SAL-5_6_GCACGGAC_Andropogon_gerardii	AN20NSCR000022,AN18NSCR000335		Y
Loretta	SAL	6	SAL_6	SAL	Seed	2008	3087	6x			INDI_PCRfree_Loretta_SAL-6_7_TCCAACGC_Andropogon_gerardii	AN18NSCR000336		Y
Loretta	SAL	7	SAL_7	SAL	Seed	2008	NA					AN18NSCR000337
Loretta	WAL	2	WAL_2	WAL	Seed	2008	NA			6x	INDM_PCRfree_Loretta_WAL-2_10_GATTCTGC_Andropogon_gerardii
Loretta	WAL	3	WAL_3	WAL	Seed	2008	3084	6x			INDR_PCRfree_Loretta_WAL-3_11_GGAGCGTC_Andropogon_gerardii			Y
Loretta	WAL	4	WAL_4	WAL	Seed	2008	NA			6x	INDW_PCRfree_Loretta_WAL-4_12_GGTGAACC_Andropogon_gerardii
Loretta	WAL	5	WAL_5	WAL	Seed	2008	NA			6x	INEA_PCRfree_Loretta_WAL-5_13_AGCTCGCT_Andropogon_gerardii
Loretta	WAL	6	WAL_6	WAL	Seed	2008	3318	6x			INEE_PCRfree_Loretta_WAL-6_14_CCTTCACC_Andropogon_gerardii	AN20NSCR000023		Y
Loretta	WAL	8	WAL_8	WAL	Seed	2008	3119	6x				AN20NSCR000024, AN18NSCR000338		Y
Loretta	WAL	LJPOP 1	WAL_LJPOP1	WAL	Seed	2008	3136	6x			INEJ_PCRfree_LJ_Pop-WAL1_9_AACTGTAG_Andropogon_gerardii	AN20NSCR000017		Y
Loretta	WEB	1	WEB_1	WEB	Seed	2008	3151	6x				AN20NSCR000015
Loretta	WEB	15	WEB_15	WEB	Seed	2008	NA			6x	INEM_PCRfree_Loretta_Web_15_TCATCCTT_Andropogon_gerardii
Loretta	WEB	2	WEB_2	WEB	Seed	2008	NA			6x	INER_PCRfree_Loretta_Web-2_16_ACGCACCT_Andropogon_gerardii
Loretta	WEB	3	WEB_3	WEB	Seed	2008	3142	6x			INEI_PCRfree_Loretta_WEB-3_17_GACGTCTT_Andropogon_gerardii	AN20NSCR000026
Loretta	WEB	7	WEB_7	WEB	Seed	2008	3115	6x				AN20NSCR000400
Loretta	WEB	8	WEB_8	WEB	Seed	2008	3097	6x				AN20NSCR000025
